# The differential impacts of dataset imbalance in single-cell data integration

**DOI:** 10.1101/2022.10.06.511156

**Authors:** Hassaan Maan, Lin Zhang, Chengxin Yu, Michael Geuenich, Kieran R Campbell, Bo Wang

## Abstract

Single-cell transcriptomic data measured across distinct samples has led to a surge in computational methods for data integration. Few studies have explicitly examined the common case of cell-type imbalance between datasets to be integrated, and none have characterized its impact on downstream analyses. To address this gap, we developed the *Iniquitate* pipeline for assessing the stability of single-cell RNA sequencing (scRNA-seq) integration results after perturbing the degree of imbalance between datasets. Through benchmarking 5 state-of-the-art scRNA-seq integration techniques in 1600 perturbed integration scenarios for a multi-sample peripheral blood mononuclear cell (PBMC) dataset, our results indicate that sample imbalance has significant impacts on downstream analyses and the biological interpretation of integration results. We observed significant variation in clustering, cell-type classification, marker gene-based annotation, and query-to-reference mapping in imbalanced settings. Two key factors were found to lead to quantitation differences after scRNA-seq integration - the cell-type imbalance within and between samples (*relative cell-type support*) and the relatedness of cell-types across samples (*minimum cell-type center distance*). To account for evaluation gaps in imbalanced contexts, we developed novel clustering metrics robust to sample imbalance, including the balanced Adjusted Rand Index (bARI) and balanced Adjusted Mutual Information (bAMI). Our analysis quantifies biologically-relevant effects of dataset imbalance in integration scenarios and introduces guidelines and novel metrics for integration of disparate datasets. The Iniquitate pipeline and balanced clustering metrics are available at https://github.com/hsmaan/Iniquitate and https://github.com/hsmaan/balanced-clustering, respectively.
