## Supplementary tables 1-9 for "The differential impacts of dataset imbalance in single-cell data integration": Supplementary Table 1 - Statistical Test Results.xlsx

### Sheet: PBMC 2B base bal KNN ANOVA
Covariate	Degrees of freedom	Sum Sq	Mean Sq	F statistic	Pr(>F)	Dataset name	Metric	Last covariate
Integration method	3	0.396592	0.132197	78.9416	2.76697e-49	PBMC 2 batch base balanced	KNN classification F1-score	Unperturbed vs. perturbed
Celltype downsampled	5	20.2804	4.05607	2422.08	0	PBMC 2 batch base balanced	KNN classification F1-score	Unperturbed vs. perturbed
Unperturbed vs. perturbed	2	4.37063	2.18532	1304.96	0	PBMC 2 batch base balanced	KNN classification F1-score	Unperturbed vs. perturbed
Residuals	3241	5.42745	0.00167462			PBMC 2 batch base balanced	KNN classification F1-score	Unperturbed vs. perturbed

### Sheet: PBMC 2B hierar bal KNN ANOVA  
Covariate	Degrees of freedom	Sum Sq	Mean Sq	F statistic	Pr(>F)	Dataset name	Metric	Last covariate
Integration method	3	0.0539239	0.0179746	616.267	0	PBMC 2 batch hierarchical balanced	KNN classification F1-score	Unperturbed vs. perturbed
Celltype downsampled	2	0.0317243	0.0158622	543.841	9.60464e-204	PBMC 2 batch hierarchical balanced	KNN classification F1-score	Unperturbed vs. perturbed
Unperturbed vs. perturbed	2	0.0218435	0.0109217	374.456	1.08231e-146	PBMC 2 batch hierarchical balanced	KNN classification F1-score	Unperturbed vs. perturbed
Residuals	3165	0.0923134	2.91669e-05			PBMC 2 batch hierarchical balanced	KNN classification F1-score	Unperturbed vs. perturbed

### Sheet: PBMC 2B base bal cluster ANOVA
Covariate	Degrees of freedom	Sum Sq	Mean Sq	F statistic	Pr(>F)	Dataset name	Metric	Last covariate
Integration method	4	62157	15539.3	12006.6	0	PBMC 2 batch base balanced	Leiden cluster number	Unperturbed vs. perturbed
Celltype downsampled	5	42.9834	8.59667	6.64232	3.61751e-06	PBMC 2 batch base balanced	Leiden cluster number	Unperturbed vs. perturbed
Unperturbed vs. perturbed	2	2564.61	1282.3	990.786	0	PBMC 2 batch base balanced	Leiden cluster number	Unperturbed vs. perturbed
Residuals	3988	5161.38	1.29423			PBMC 2 batch base balanced	Leiden cluster number	Unperturbed vs. perturbed

### Sheet: PBMC 2B base bal marker ANOVA
Covariate	Degrees of freedom	Sum Sq	Mean Sq	F statistic	Pr(>F)	Dataset name	Metric	Last covariate
Marker gene tested	68	298081	4383.54	5.347	6.23917e-42	PBMC 2 batch base balanced	Max DGE rank marker gene	Unperturbed vs. perturbed
Integration method	4	596.035	149.009	0.181759	0.947953	PBMC 2 batch base balanced	Max DGE rank marker gene	Unperturbed vs. perturbed
Celltype downsampled	5	7220.19	1444.04	1.76142	0.117013	PBMC 2 batch base balanced	Max DGE rank marker gene	Unperturbed vs. perturbed
Unperturbed vs. perturbed	2	93744.7	46872.4	57.1745	1.49483e-25	PBMC 2 batch base balanced	Max DGE rank marker gene	Unperturbed vs. perturbed
Residuals	275920	2.26203e+08	819.813			PBMC 2 batch base balanced	Max DGE rank marker gene	Unperturbed vs. perturbed

### Sheet: Cell-type center dist ANOVAs 
Covariate	Degrees of freedom	Sum Sq	Mean Sq	F statistic	Pr(>F)	Dataset name	Metric	Last covariate
Integration method	3	0.627065	0.209022	23.3548	7.90227e-15	Imbalanced PBMC 2 batch	KNN classification F1-score	Minimum celltype center distance
Minimum celltype center distance	1	4.03171	4.03171	450.479	2.21723e-89	Imbalanced PBMC 2 batch	KNN classification F1-score	Minimum celltype center distance
Residuals	1795	16.065	0.00894984			Imbalanced PBMC 2 batch	KNN classification F1-score	Minimum celltype center distance
Integration method	3	7.76602	2.58867	36.3022	7.7119e-23	Imbalanced PBMC 4 batch	KNN classification F1-score	Minimum celltype center distance
Minimum celltype center distance	1	19.4024	19.4024	272.089	2.10796e-57	Imbalanced PBMC 4 batch	KNN classification F1-score	Minimum celltype center distance
Residuals	1995	142.261	0.0713089			Imbalanced PBMC 4 batch	KNN classification F1-score	Minimum celltype center distance
Integration method	3	88.8299	29.61	333.441	6.55699e-207	Imbalanced 6 batch mouse hindbrain	KNN classification F1-score	Minimum celltype center distance
Minimum celltype center distance	1	77.66	77.66	874.537	9.45571e-185	Imbalanced 6 batch mouse hindbrain	KNN classification F1-score	Minimum celltype center distance
Residuals	10595	940.849	0.0888012			Imbalanced 6 batch mouse hindbrain	KNN classification F1-score	Minimum celltype center distance
Integration method	3	7.41924	2.47308	26.206	9.65814e-17	Imbalanced 8 batch PDAC	KNN classification F1-score	Minimum celltype center distance
Minimum celltype center distance	1	22.0253	22.0253	233.391	6.5557e-51	Imbalanced 8 batch PDAC	KNN classification F1-score	Minimum celltype center distance
Residuals	3195	301.514	0.0943706			Imbalanced 8 batch PDAC	KNN classification F1-score	Minimum celltype center distance

### Sheet: Cell-type support ANOVAs
Covariate	Degrees of freedom	Sum Sq	Mean Sq	F statistic	Pr(>F)	Dataset name	Metric	Last covariate
Integration method	3	0.627065	0.209022	19.5662	1.75558e-12	Imbalanced PBMC 2 batch	KNN classification F1-score	Relative celltype support
Relative celltype support	1	0.921012	0.921012	86.2143	4.50686e-20	Imbalanced PBMC 2 batch	KNN classification F1-score	Relative celltype support
Residuals	1795	19.1757	0.0106828			Imbalanced PBMC 2 batch	KNN classification F1-score	Relative celltype support
Integration method	3	7.76602	2.58867	66.1617	8.78508e-41	Imbalanced PBMC 4 batch	KNN classification F1-score	Relative celltype support
Relative celltype support	1	83.6064	83.6064	2136.82	0	Imbalanced PBMC 4 batch	KNN classification F1-score	Relative celltype support
Residuals	1995	78.0573	0.0391265			Imbalanced PBMC 4 batch	KNN classification F1-score	Relative celltype support
Integration method	3	88.8299	29.61	550.774	0	Imbalanced 6 batch mouse hindbrain	KNN classification F1-score	Relative celltype support
Relative celltype support	1	448.915	448.915	8350.25	0	Imbalanced 6 batch mouse hindbrain	KNN classification F1-score	Relative celltype support
Residuals	10595	569.594	0.0537607			Imbalanced 6 batch mouse hindbrain	KNN classification F1-score	Relative celltype support
Integration method	3	7.41924	2.47308	62.7863	1.94101e-39	Imbalanced 8 batch PDAC	KNN classification F1-score	Relative celltype support
Relative celltype support	1	197.692	197.692	5018.99	0	Imbalanced 8 batch PDAC	KNN classification F1-score	Relative celltype support
Residuals	3195	125.847	0.0393888			Imbalanced 8 batch PDAC	KNN classification F1-score	Relative celltype support

### Sheet: PDAC perturbation KNN ANOVA
Covariate	Degrees of freedom	Sum Sq	Mean Sq	F statistic	Pr(>F)	Compartment name	Metric	Last covariate
Integration Method	3	0.00279983	0.000933275	8.62392	1.38057e-05	Epithelial normal	KNN classification F1-score	Unperturbed vs. perturbed
Unperturbed vs. perturbed	2	0.0735291	0.0367646	339.723	4.95574e-93	Epithelial normal	KNN classification F1-score	Unperturbed vs. perturbed
Residuals	486	0.0525946	0.000108219			Epithelial normal	KNN classification F1-score	Unperturbed vs. perturbed
Integration Method	3	0.00978976	0.00326325	12.9002	3.62022e-08	Epithelial tumor	KNN classification F1-score	Unperturbed vs. perturbed
Unperturbed vs. perturbed	2	0.160774	0.0803868	317.782	7.99747e-94	Epithelial tumor	KNN classification F1-score	Unperturbed vs. perturbed
Residuals	578	0.146212	0.000252962			Epithelial tumor	KNN classification F1-score	Unperturbed vs. perturbed
Integration Method	3	0.000770361	0.000256787	30.262	4.85565e-18	Microenvironment	KNN classification F1-score	Unperturbed vs. perturbed
Unperturbed vs. perturbed	2	0.00263788	0.00131894	155.435	1.32833e-53	Microenvironment	KNN classification F1-score	Unperturbed vs. perturbed
Residuals	518	0.00439547	8.48546e-06			Microenvironment	KNN classification F1-score	Unperturbed vs. perturbed
