## Supplementary tables 1-9 for "The differential impacts of dataset imbalance in single-cell data integration": Supplementary Table 2 - Guidelines_Recommendations for Imbalanced Integration.xlsx

### Sheet: Sheet1
Stage	Recommendation	Details	Methods/code	Next steps
Pre-integration I	Perform unsupervised clustering within each batch to assess putative proportions of pseudolabelled celltypes	To determine potential imbalance across batches, unsupervised clustering can be performed and the number of unsupervised clusters within each batch (with a fixed Leiden resolution parameter) can be compared. Relative celltype support and minimum celltype center distance can be utilized based on unsupervised clustering labels.	R code - Cluster Determination — FindClusters • Seurat (satijalab.org) Python code - scanpy.tl.leiden — Scanpy 1.9.1 documentation	If: The number of unsupervised clusters and/or the proportion of cells in each unsupervised cluster vary significantly, consider: Roughly annotating within each batch (Pre-integration II) to determine sources of imbalance Subsetting the data before integration to only shared celltypes Tuning integration methods to focus on preserving heterogeneity as opposed to batch correction (Integration II) E…
Pre-integration II	Annotate celltypes roughly in each batch and determine possible imbalances present	If a reference dataset is available for query-to-reference integration, a quick round of annotation within each batch can be performed to determine putative celltypes present in each batch and their proportions. Relative celltype support and minimum celltype center distance can be utilized based on the query-to-reference annotated celltypes.	R code - Multimodal reference mapping • Seurat (satijalab.org) Python code - Reference maping using scGen — scArches documentation	If: The query to reference annotation reveals strong differences in the number of celltypes and celltype proportions between batches, consider: Subsetting the data before integration to only shared celltypes Tuning integration methods to focus on preserving heterogeneity as opposed to batch correction (Integration I)
Integration I	Based on pre-integration assessments and prior knowledge, tune integration methods to focus on batch-correction or biological signal preservation	If the integration technique utilized has a tunable parameter(s) that dictates the trade-off between preserving biological heterogeneity and batch-mixing, this parameter(s) can be utilized to focus on either signal based on pre-integration assessments of dataset imbalance. Examples of this include: Seurat - Utilize reciprocal principal component analysis (rPCA) for anchor-based integration instea…	Code is dependent on the technique being utilized. Seurat rPCA- Fast integration using reciprocal PCA (RPCA) • Seurat (satijalab.org) scVI parameters - scvi.model.SCVI — scvi-tools (n_latent)	Proceed to Integration II
Integration II	Integrate batches sequentially if data is temporal in nature and unshared heterogeneity is present	In measurement of temporal data (e.g. sequencing across timepoints of development for an organism), it is very common for the different sequencing runs (which can be considered batches to integrate) to have a high degree of unshared heterogeneity due to factors such as differentiation and depletion of precursor populations. Integrating data sequentially, starting from the earliest timepoint and a…	Code will be dependent on the method, but sequential integration should be possible with all SOTA techniques.	Proceed to Post-integration I
Post-integration I	Assess potential loss of information after integration through unsupervised clustering.	Biological heterogeneity preservation can be tested by performing unsupervised clustering before integration in each batch, performing unsupervised clustering after integration, and comparing the concordance of these values for each batch. If biological heterogeneity is preserved, cells within clusters from individual batches should fall within the same clusters after integration.	R code - Chapter 2 Correction diagnostics | Multi-Sample Single-Cell Analyses with Bioconductor	If: Loss of biological heterogeneity is more significant than expected, based on within-batch clusters not corresponding well to post-integration clusters, consider: Returning to Integration I and performing integration sequentially if data has any temporal or differentiation nature, and assessing loss of heterogeneity at each step Returning to Integration II and fine-tuning the integration techn…
Post-integration II	Assess the degree of batch mixing and, if possible, the degree of celltype heterogeneity conservation	The degree of batch mixing can be assessed using quantitative metrics such as the Adjusted Rand Index and Adjusted Mutual Information, as batch labels should be available. Here, unsupervised clustering of the integrated latent space can be compared with the batch labels. The degree of celltype heterogeneity conservation can also be assessed if Pre-integration II was utilized and rough annotations…	Clustering of the integrated space is the same as Pre-integration I. For typical clustering benchmarking metrics: R code - mclust: Gaussian Mixture Modelling for Model-Based Clustering, Classification, and Density Estimation (r-project.org) Python code - 2.3. Clustering — scikit-learn 1.1.1 documentation Balanced metrics - hsmaan/balanced-clustering: Reworked clustering metrics for assessing perf…	If: The desired degree of batch-mixing and celltype heterogeneity conservation is not adequate: Return toIntegration I and performing integration sequentially if data has any temporal or differentiation nature, and assessing loss of heterogeneity at each step Returning to Integration II and fine-tuning the integration techniques to better conserve biological heterogeneity or perform batch mixing,…
