## Supplementary tables 1-9 for "The differential impacts of dataset imbalance in single-cell data integration": Supplementary Table 4 - Dataset description_ imbalanced 2 batch PBMC data.xlsx

### Sheet: Celltype statistics
Celltype	Celltype count batch 1	Celltype count batch 2
Cytotoxic T cell	1174	954
CD14+ monocyte	640	379
CD4+ T cell	550	908
B cell	288	388
Megakaryocyte	221	212
Natural killer cell	166	263
CD16+ monocyte	102	73
Dendritic cell	55	33
Plasmacytoid dendritic cell	26	12
