## Supplementary tables 1-9 for "The differential impacts of dataset imbalance in single-cell data integration": Supplementary Table 5 - Dataset description_ imbalanced 4 batch PBMC data.xlsx

### Sheet: Celltype statistics
Celltype	Celltype count batch 1	Celltype count batch 2	Celltype count batch 3	Celltype count batch 4
Cytotoxic T cell	962	174	1278	193
CD4+ T cell	960	160	566	112
CD14+ monocyte	354	31	1255	60
B cell	346	80	527	79
Megakaryocyte	270	18	38	14
Natural killer cell	194	42	0	50
CD16+ monocyte	98	21	0	18
Dendritic cell	38	0	37	0
Unassigned	0	0	46	0
Plasmacytoid dendritic cell	0	0	26	0
