## Supplementary tables 1-9 for "The differential impacts of dataset imbalance in single-cell data integration": Supplementary Table 6 - Dataset description_ imbalanced 6 batch mouse hindbrain development data.xlsx

### Sheet: Celltype statistics
Celltype	Celltype count batch 1	Celltype count batch 2	Celltype count batch 3	Celltype count batch 4	Celltype count batch 5	Celltype count batch 6
Mesenchyme	1825	95	1624	0	0	9
Dorsal hindbrain	936	11	896	0	0	0
Hindbrain roof plate	636	1	567	0	0	0
Hindbrain	541	2	127	0	0	0
Sensory neuron	392	2	245	0	0	0
Ventral hindbrain	271	6	231	0	0	0
Neural crest	240	452	240	0	0	0
Midbrain-hindbrain boundary	236	21	97	0	0	0
Dorsal midbrain	159	3	61	0	0	0
Erythrocytes and erythrocyte progenitors	159	145	110	147	169	6
Motor neuron	150	0	87	0	0	0
Ventral midbrain	137	0	91	0	0	0
Endothelial cells	128	307	137	4	27	64
Fourth-ventricle roof plate	111	0	134	0	0	0
Surface ectoderm	111	5	138	0	0	0
Hindbrain glycinergic	109	0	17	0	0	0
Midbrain	104	1	24	0	0	0
Hindbrain floor plate	73	2	73	0	0	0
Early fibroblasts	69	1	32	0	0	0
Hindbrain glutamatergic	62	0	4	4758	3710	1089
Midbrain glutamatergic	51	0	7	0	0	0
Roof plate	36	12	9	0	0	0
Macrophages/microglia	34	0	16	40	10	11
Forebrain	19	43	8	0	0	0
Early ectoderm	5	748	51	0	0	0
Caudal	5	1218	33	0	0	0
Paraxial	4	551	29	0	0	0
Neuromesodermal progenitors	1	360	3	0	0	0
Dorsal early ectoderm	1	66	9	0	0	0
Floor plate	1	53	1	0	0	0
Anterior	0	695	2	0	0	0
Extraembryonic endoderm	0	342	0	0	0	0
Endoderm	0	187	0	0	0	0
Epiblast	0	85	0	0	0	0
Mesoderm	0	68	0	0	0	0
Definitive endoderm	0	7	0	0	0	0
Nascent mesoderm	0	3	0	0	0	0
Anterior primitive streak	0	2	0	0	0	0
Visceral endoderm	0	2	0	0	0	0
VZ progenitors	0	0	0	1521	2	0
Purkinje cells	0	0	0	737	26	6
GABA interneuron precursors	0	0	0	259	0	3
Astrocyte/Bergmann glial precursors	0	0	0	98	10	40
Meninges	0	0	0	87	1	0
Hindbrain GABAergic	0	0	0	70	715	49
Upper rhombic lip progenitors	0	0	0	3	36	137
Brainstem progenitors	0	0	0	1	0	54
Proliferating VZ progenitors	0	0	0	0	703	70
Gliogenic progenitors	0	0	0	0	36	1739
GABA interneurons	0	0	0	0	10	177
Astrocytes/Bergmann glia	0	0	0	0	3	96
Neural stem cells	0	0	0	0	2	49
Post mitotic NTZ neurons	0	0	0	0	0	131
