## Supplementary tables 1-9 for "The differential impacts of dataset imbalance in single-cell data integration": Supplementary Table 7 - Dataset description_ imbalanced 8 batch PDAC data.xlsx

### Sheet: Celltype statistics
Celltype	Celltype count batch 1	Celltype count batch 2	Celltype count batch 3	Celltype count batch 4	Celltype count batch 5	Celltype count batch 6	Celltype count batch 7	Celltype count batch 8
Ductal cell	441	954	161	267	1270	3235	2170	1978
Endothelial cell	425	34	89	300	440	170	362	33
Myeloid/Macrophage	279	182	35	602	328	919	119	435
Quiescent stellate cell	272	51	147	313	225	115	504	97
T cytotoxic	113	215	2	288	19	28	30	96
Activated stellate cell	68	31	23	101	232	236	381	39
Endocrine cell	39	52	9	48	45	53	47	39
Granulocyte	32	1	0	3	1	1	1	1
Acinar cell	27	1	1	21	369	2	0	0
Schwann cell	20	1	21	2	38	21	11	2
Immune cell	19	10	12	24	96	21	15	3
Th cell	13	53	1	425	12	25	16	516
Treg cell	13	44	4	49	2	22	12	64
NK cell	11	17	6	92	8	57	21	28
Mast cell	2	1	3	4	2	5	1	4
B cell	1	133	18	778	10	44	9	270
