## Supplementary tables 1-9 for "The differential impacts of dataset imbalance in single-cell data integration": Supplementary Table 8 - PDAC annotation marker gene list_.xlsx

### Sheet: Sheet1
	Ductal	Fibroblast	Vascular smooth muscle actin	Endothelial	Activated stromal	Alpha	Beta	Delta	Acinar	Pancreatic polypeptide cell	Epsilon	Immune general cell	NK cell	Myeloid	T cell	T cell activated	Cytotoxic T cell	Treg cell	T helper cell	B cell	Plasma cell	Dendritic cell	cDC1	cDC2_DC2	cDC2_DC3	pDC
Marker 1	KRT19	VIM	ACTA2	PECAM1	CCL13	GCG	INS	SST	PRSS1	PPY	GHRL	PTPRC	CD2	ITGAM	CD3D	CD69	CD8A	CD4	CD4	MS4A1	MZB1	IRF4	CLEC9A	CD1C	CD1C	IL3RA
Marker 2	CFTR	COL1A1	VIM	CDH5	CCL18	IRX2	IAPP	RBP4	PNLIP		ANXA13		FCGR3A	CD68	CD3E	GZMB	IFNG	FOXP3	IFNG	CD19	JCHAIN	IRF8	XCR1	FCER1A	FCER1A	LILRA4
Marker 3	EPCAM	COL1A2		FLT1			MAFA		REG1B		PHGR1		B3GAT1	AIF1				IL2RA	IL13	IGHM	CD27	HLA-DRA	CADM1	CD5	CD163	CLEC4C
Marker 4	CDH1			KDR					SPINK1				NCAM1	CD14					IL22	CD79A		JCHAIN	THBD	BTLA	CD14
Marker 5				CD93					REG1A				NCR1	LYZ											MRC1
Marker 6													KLRB1	CD209
Marker 7													NKG7
