## Supplementary tables 1-9 for "The differential impacts of dataset imbalance in single-cell data integration": Supplementary Table 9 - Dataset description_ Seurat V4 multi-modal PBMC reference.xlsx

### Sheet: L1 celltype statistics 
Celltype	Celltype count
B	13800
CD4 T	41001
CD8 T	25469
DC	3589
Mono	49010
NK	18664
other	3442
other T	6789

### Sheet: L2 celltype statistics
Celltype	Celltype count
ASDC	76
B intermediate	2431
B memory	3285
B naive	7718
CD14 Mono	42690
CD16 Mono	6320
CD4 CTL	1736
CD4 Naive	17479
CD4 Proliferating	108
CD4 TCM	14889
CD4 TEM	4282
CD8 Naive	10768
CD8 Proliferating	91
CD8 TCM	2883
CD8 TEM	11727
Doublet	605
Eryth	83
HSPC	329
ILC	132
MAIT	2784
NK	17173
NK Proliferating	548
NK_CD56bright	943
Plasmablast	366
Platelet	2293
Treg	2507
cDC1	151
cDC2	2501
dnT	356
gdT	3649
pDC	861
